# Tracing the Evolutionary Origin of Interferon to Basal Chordates and Unveiling Its Antiviral Functionality in Jawless Vertebrates

**DOI:** 10.64898/2026.05.30.728932

**Authors:** Xinli Wang, Qinghuan Wang, Anni Xie, Lisi Deng, Ziwen Huang, Yiming Zhao, Yange Cao, Rong Fu, Weicong Huo, Yanhong Chen, Guang Li, Anlong Xu, Shaochun Yuan

## Abstract

Interferons (IFNs) are essential mediators of antiviral defense in vertebrates, having gradually replaced the RNA interference (RNAi) antiviral mechanism that predominates in invertebrates and plants. To date, IFNs have been identified exclusively in jawed vertebrates, leaving the origin of IFN-based antiviral mechanisms largely mysterious. In this study, by conducting a genome-wide screening of IFN homologs accross various species, we successfully identified seveal IFN homologs from agnatha and lancelet, but not other invertebrates. Notably, both agnatha and lancelet IFN homologs have ability to induce a set of interferon-stimulated genes (ISGs)-like genes, thus tracing the origin of IFN to basal chordate. Using VSV infected peripheral blood mononuclear cells (PBMCs) of Japanese lampreys, we found that lamprey IFNs have antiviral functionality by inducing the expression of hundreds of ISGs through interacting with a heterodimeric complex composed of CRFB7 and CRFB14. In addition to robustly mediating antiviral responses in monocytes, lamprey IFNs exert their effects on variable lymphocyte receptor B (VLRB)^+^ cells by remodeling the cytokine/chemokine networks to orchestrate antiviral innate and adaptive immunity. Furthermore, cross-species functional comparison of Dicer revealed that changes in residues essential for dsRNA processing occurred concurrently with the evolution of the IFN system. Collectively, these findings uncover the evolutionary origin of IFN and underscore its ancient roles in antiviral response and immune regulation, especially in the takeover of the RNAi antiviral mechanism during the early evolution of vertebrates.

**Significance Statement:** Interferons (IFNs) represent a hallmark of vertebrate antiviral immunity, yet their origin has remained elusive. Here, we reported bona fide IFN ligands and cognate receptors in both lamprey and lancelet, two key species placed at the transition from invertebrates to vertebrates. Using the VSV infection model, we further demonstrated the roles of lamprey IFN in antiviral defense and immune regulation. We also found that substitutions in residues essential for Dicer mediated dsRNA processing coincided with the emergence of the IFN system. Collectively, our findings provide key insights into the evolutionary origin of IFN-based immunity and its gradual replacement of RNAi as the dominant antiviral strategy in vertebrates.
